# Genome-wide identification and characterization of *Solanum tuberosum BiP* genes reveals the role of the promoter architecture in BiP gene diversity

**DOI:** 10.1101/2020.05.16.098244

**Authors:** Venura Herath, Mathieu Gayral, Nirakar Adhikari, Rita Miller, Jeanmarie Verchot

**Affiliations:** Texas A&M Agrilife Center in Dallas, Dallas, TX 77953; Department of Plant Pathology & Microbiology, Institute for Plant Genomics and Biotechnology, Texas A&M University, College Station, TX 77802; Department of Biochemistry and Molecular Biology, Oklahoma State University, Stillwater, OK 77845; Department of Agriculture Biology, Faculty of Agriculture, University of Peradeniya, Sri Lanka

## Abstract

The endoplasmic reticulum (ER) immunoglobulin binding proteins (BiPs) are molecular chaperones involved in normal protein maturation and refolding malformed proteins through the unfolded protein response (UPR). Plants BiPs belong to a multi-gene family contributing to development, immunity, and responses to environmental stresses. This study identified three *BiP* homologues in the *Solanum tuberosum* (potato) genome using phylogenetic, amino acid sequence, 3-D protein modeling and gene structure analysis. These analyses revealed that *StBiP1* and *StBiP2* grouped with *AtBiP2*, whereas *StBiP3* grouped with *AtBiP3*. While the protein sequences and folding structures are highly similar, these *StBiPs* are distinguishable by their expression patterns in different tissues and in response to environmental stressors such as treatment with heat, chemicals, or virus elicitors of UPR. *Ab initio* promoter analysis revealed that potato and Arabidopsis *BiP1* and *BiP2* promoters were highly enriched with cis regulatory elements (CREs) linked to developmental processes, whereas *BiP3* promoters were enriched with stress-related CREs. The frequency and linear distribution of these CREs produced two phylogenetic branches that further resolve the groups identified through gene phylogeny and exon/intron phase analysis. These data reveal that the CRE architecture of *BiP* promoters potentially define their spatio -temporal expression patterns under developmental and stress related cues.
